# InCellCryst - A streamlined approach to structure elucidation using *in cellulo* crystallized recombinant proteins

**DOI:** 10.1101/2023.06.16.545255

**Authors:** Robert Schönherr, Juliane Boger, J. Mia Lahey-Rudolph, Mareike Harms, Jaqueline Kaiser, Sophie Nachtschatt, Marla Wobbe, Rainer Duden, Peter König, Gleb P. Bourenkov, Thomas R. Schneider, Lars Redecke

## Abstract

With the advent of serial X-ray crystallography on microfocus beamlines at free-electron laser and synchrotron facilities, the demand for protein microcrystals has significantly risen in recent years. However, by conventional methods extensive efforts are usually required to purify proteins and produce sufficiently homogeneous microcrystals. Here, we present InCellCryst, an advanced pipeline for producing homogeneous microcrystals directly within living insect cells. Our baculovirus-based cloning system enables the production of crystals from completely unmodified proteins as well as the screening of different cellular compartments to maximize chances for protein crystallization. By optimizing cloning procedures, recombinant virus production, crystallization and crystal detection, X-ray diffraction data can be collected 24 days after the start of target gene cloning. Furthermore, new strategies for serial synchrotron diffraction data collection directly from crystals within living cells abolish the need to purify the recombinant protein or the associated microcrystals.
