## Supplementary material for "InCellCryst - A streamlined approach to structure elucidation using *in cellulo* crystallized recombinant proteins": TCID50 calculation

### Sheet: TCID50
Calculation of viral titer (TCID50/mL) (Reed–Muench method)
Positive/negative scoring
	1	2	3	4	5	6	7	8	9	10	11	12
A	1	1	1	1	1	1	NA	NA	NA	NA	NA	NA		0	negative
B	1	1	1	1	1	1	NA	NA	NA	NA	NA	NA		1	positive
C	1	1	1	1	1	1	NA	NA	NA	NA	NA	NA
D	1	1	1	1	1	1	NA	NA	NA	NA	NA	NA
E	1	1	1	0	1	1	NA	NA	NA	NA	NA	NA
F	0	0	0	0	0	0	NA	NA	NA	NA	NA	NA
G	0	0	0	0	0	0	NA	NA	NA	NA	NA	NA
H	0	0	0	0	0	0	NA	NA	NA	NA	NA	NA
TCID50 calculations, sample in rows A--F:
Column 1 dilution	0.1	dilution of the used virus stock, NOT the final dilution of the first well!
Serial dilution factor	10	Enter as an integer e.g. 1:5 = 5
Wells per dilution	6	Reed-Muench only valid when replicates per dilution are constant, do not use for plates with missing wells. If titrating 2 different stocks on the same 96-well-plate, marked wells with NA are where no well is (--> table is transposed and made for 1 stock test in 1 plate)
Volume per well	0.18	mL											COMMENTS
Dilutions	0.01	0.001	0.0001	1e-05	1e-06	1e-07	1e-08	1e-09					Previous dilution/Serial dilution factor
No. positive wells	6	6	6	6	5	0	0	0					Sum of pos well scores at each dilution
No. negative wells	0	0	0	0	1	6	6	6					Wells per dilution minus Positive wells (NOTE: R-M not valid for datasets missing replicates!)
Cumulative positive (right-left)	29	23	17	11	5	0	0	0
Cumulative negative (left-right)	0	0	0	0	1	7	13	19
Proportion positive	1	1	1	1	0.833333	0	0	0					Did not bother converting to percentage. Cumulative; different than Spearman-Karber version.
Difference of logarithms	#DIV/0!	#DIV/0!	#DIV/0!	3	0.4	#DIV/0!	#DIV/0!	#DIV/0!					Due to above, used "0.5" instead of "50"%
TCID50 as sample dilution					3.98107e-07								Conditional on this col >= endpoint and next col < endpoint
TCID50/mL					1.39549e+07								Conditional on above being valid number
